# THAP1 Modulates Oligodendrocyte Maturation by Regulating ECM Degradation in Lysosomes

**DOI:** 10.1101/2020.09.27.316133

**Authors:** Dhananjay Yellajoshyula, Samuel S. Pappas, Abigail Rogers, Biswa Choudhury, Xylena Reed, Jinhui Ding, Mark R. Cookson, Vikram Shakkottai, Roman Giger, William T. Dauer

## Abstract

Mechanisms controlling myelination during CNS maturation play a pivotal role in the development and refinement of CNS circuits. The transcription factor THAP1 is essential for timing the inception of myelination during CNS maturation through a cell-autonomous role in the oligodendrocyte lineage. Here, we demonstrate that THAP1 modulates ECM composition by regulating glycosaminoglycan (GAG) catabolism within oligodendrocyte progenitor cells (OPCs). *Thap1^-/-^* OPCs accumulate and secrete excess GAGs, inhibiting their maturation through an auto-inhibitory mechanism. THAP1 controls GAG metabolism by binding to and regulating the *GusB* gene encoding β-glucuronidase, a GAG-catabolic lysosomal enzyme. Applying GAG-degrading enzymes or overexpressing β-glucuronidase rescues *Thap1^-/-^* OL maturation deficits *in vitro* and *in vivo.* Our studies establish lysosomal GAG catabolism within OPCs as a critical mechanism regulating oligodendrocyte development.
