## Supplemental Table S2 for "THAP1 Modulates Oligodendrocyte Maturation by Regulating ECM Degradation in Lysosomes"

### Sheet: Sheet1
Table S2: DEG - DIV 2 - Analysis GO - Biological
GO biological process complete	upload_1 (fold Enrichment)	upload_1 (raw P-value)
heparan sulfate proteoglycan metabolic process (GO:0030201)	9.15	0.000435
DNA damage response, signal transduction by p53 class mediator (GO:0030330)	7.21	0.000358
membrane biogenesis (GO:0044091)	6.79	0.000477
regulation of filopodium assembly (GO:0051489)	5.85	0.000364
negative regulation of actin filament polymerization (GO:0030837)	5.85	0.000364
negative regulation of protein depolymerization (GO:1901880)	5.67	6.67e-05
plasma membrane organization (GO:0007009)	5.32	0.000104
regulation of protein tyrosine kinase activity (GO:0061097)	5.32	0.000104
negative regulation of protein polymerization (GO:0032272)	5.3	0.000256
positive regulation of phagocytosis (GO:0050766)	5.13	0.000315
negative regulation of protein complex disassembly (GO:0043242)	5.09	0.000141
regulation of protein depolymerization (GO:1901879)	4.49	0.00033
negative regulation of cytoskeleton organization (GO:0051494)	4.47	4.03e-06
regulation of stress fiber assembly (GO:0051492)	4.27	0.000463
extracellular matrix organization (GO:0030198)	4.25	2.19e-07
extracellular structure organization (GO:0043062)	4.23	2.37e-07
myelination (GO:0042552)	4.13	0.000289
negative regulation of supramolecular fiber organization (GO:1902904)	4.1	4.06e-05
ensheathment of neurons (GO:0007272)	4.01	0.000365
regulation of actin filament bundle assembly (GO:0032231)	4.01	0.000365
axon ensheathment (GO:0008366)	4.01	0.000365
regulation of protein complex disassembly (GO:0043244)	3.81	0.000528
positive regulation of endocytosis (GO:0045807)	3.64	6.87e-05
protein localization to plasma membrane (GO:0072659)	3.56	4.79e-05
positive regulation of peptidyl-tyrosine phosphorylation (GO:0050731)	3.52	3.12e-05
protein localization to cell periphery (GO:1990778)	3.33	5.78e-05
negative regulation of neuron apoptotic process (GO:0043524)	3.26	0.000199
positive regulation of MAP kinase activity (GO:0043406)	3.1	7.76e-05
angiogenesis (GO:0001525)	3.07	5.14e-06
positive regulation of protein kinase activity (GO:0045860)	2.96	1.66e-07
regulation of neuron apoptotic process (GO:0043523)	2.95	5.65e-05
negative regulation of cell cycle process (GO:0010948)	2.94	0.000528
negative regulation of locomotion (GO:0040013)	2.88	3.13e-05
regulation of peptidyl-tyrosine phosphorylation (GO:0050730)	2.88	0.000113
regulation of actin filament organization (GO:0110053)	2.84	0.000204
positive regulation of kinase activity (GO:0033674)	2.81	3.25e-07
positive regulation of protein serine/threonine kinase activity (GO:0071902)	2.78	5.03e-05
regulation of endocytosis (GO:0030100)	2.77	0.000271
regulation of supramolecular fiber organization (GO:1902903)	2.76	3.71e-05
positive regulation of transferase activity (GO:0051347)	2.62	4.45e-07
regulation of MAP kinase activity (GO:0043405)	2.6	0.000258
protein localization to membrane (GO:0072657)	2.56	0.000105
negative regulation of organelle organization (GO:0010639)	2.56	0.000109
blood vessel morphogenesis (GO:0048514)	2.54	4.87e-05
axonogenesis (GO:0007409)	2.5	0.000295
cell projection morphogenesis (GO:0048858)	2.47	2.96e-05
modulation of chemical synaptic transmission (GO:0050804)	2.45	0.000187
regulation of trans-synaptic signaling (GO:0099177)	2.45	0.000187
neuron projection morphogenesis (GO:0048812)	2.44	4.87e-05
regulation of cytoskeleton organization (GO:0051493)	2.43	2.57e-05
plasma membrane bounded cell projection morphogenesis (GO:0120039)	2.41	5.62e-05
carbohydrate metabolic process (GO:0005975)	2.4	0.000157
cell morphogenesis involved in neuron differentiation (GO:0048667)	2.39	0.000166
cell adhesion (GO:0007155)	2.39	1.2e-07
chemical synaptic transmission (GO:0007268)	2.39	0.000459
anterograde trans-synaptic signaling (GO:0098916)	2.39	0.000459
regulation of neuron death (GO:1901214)	2.38	0.00047
biological adhesion (GO:0022610)	2.36	1.6e-07
cell part morphogenesis (GO:0032990)	2.34	6.07e-05
trans-synaptic signaling (GO:0099537)	2.34	0.000549
blood vessel development (GO:0001568)	2.33	5.12e-05
positive regulation of phosphorylation (GO:0042327)	2.33	8.19e-09
synaptic signaling (GO:0099536)	2.33	0.00058
regulation of kinase activity (GO:0043549)	2.33	7.89e-07
positive regulation of MAPK cascade (GO:0043410)	2.3	0.000114
positive regulation of protein phosphorylation (GO:0001934)	2.28	5.25e-08
regulation of transferase activity (GO:0051338)	2.26	3.92e-07
regulation of protein kinase activity (GO:0045859)	2.25	9.59e-06
positive regulation of phosphorus metabolic process (GO:0010562)	2.24	9.82e-09
positive regulation of phosphate metabolic process (GO:0045937)	2.24	9.82e-09
regulation of cellular response to stress (GO:0080135)	2.23	3.46e-05
cardiovascular system development (GO:0072358)	2.22	6.42e-05
cell morphogenesis involved in differentiation (GO:0000904)	2.22	0.000117
vasculature development (GO:0001944)	2.21	9.37e-05
positive regulation of nervous system development (GO:0051962)	2.21	5.87e-05
neuron projection development (GO:0031175)	2.2	2.41e-05
neuron development (GO:0048666)	2.14	6.48e-06
positive regulation of catalytic activity (GO:0043085)	2.06	1.13e-06
regulation of cellular component biogenesis (GO:0044087)	2.06	9.9e-06
positive regulation of protein modification process (GO:0031401)	2.04	4.86e-07
cytoskeleton organization (GO:0007010)	2.04	9.41e-06
positive regulation of cellular component organization (GO:0051130)	2.02	2.19e-07

### Sheet: Sheet3
Table S2: DEG - DIV 2 - Analysis GO - Molecular
GO molecular function complete	upload_1 (fold Enrichment)	upload_1 (raw P-value)
extracellular matrix binding (GO:0050840)	6.18	3.67e-05
molecular adaptor activity (GO:0060090)	3.9	3.41e-05
cell adhesion molecule binding (GO:0050839)	2.68	1.86e-06
Ras GTPase binding (GO:0017016)	2.64	1.54e-05
small GTPase binding (GO:0031267)	2.54	4.87e-05
GTPase binding (GO:0051020)	2.52	5.55e-06
actin binding (GO:0003779)	2.32	0.000229
cytoskeletal protein binding (GO:0008092)	2.24	2.72e-07
protein domain specific binding (GO:0019904)	2.09	1.82e-05
protein complex binding (GO:0032403)	2.09	2.87e-06
macromolecular complex binding (GO:0044877)	2.03	7.68e-07
protein kinase binding (GO:0019901)	2.03	0.000163
kinase binding (GO:0019900)	2.02	8.27e-05

### Sheet: Sheet5
Table S2: DEG - DIV 2 - Analysis DAVID - Biological
Term	PValue	Fold Enrichment
GO:0007155~cell adhesion	7.91559e-05	2.25045
GO:0043524~negative regulation of neuron apoptotic process	0.000477942	3.18345
GO:0001934~positive regulation of protein phosphorylation	0.000570028	2.96595
GO:0050885~neuromuscular process controlling balance	0.00100475	5.01825
GO:0030198~extracellular matrix organization	0.001174	3.51057
GO:0043523~regulation of neuron apoptotic process	0.00191441	6.61496
GO:0090307~mitotic spindle assembly	0.00250355	6.23696
GO:0001525~angiogenesis	0.00255882	2.43563
GO:0007229~integrin-mediated signaling pathway	0.00402136	3.52087
GO:0007156~homophilic cell adhesion via plasma membrane adhesion molecules	0.00540174	2.67845
GO:0007160~cell-matrix adhesion	0.00553066	3.73152
GO:0019915~lipid storage	0.00594909	6.73746
GO:0007010~cytoskeleton organization	0.00784718	3.14847
GO:0007569~cell aging	0.00870911	6.06372
GO:0051491~positive regulation of filopodium assembly	0.00978696	5.86811
GO:0050766~positive regulation of phagocytosis	0.00987771	4.54779
GO:0030855~epithelial cell differentiation	0.0100521	3.80114

### Sheet: Sheet7
Table S2: DEG - DIV 2-4 Common - Analysis GO - Biological
GO biological process complete	upload_1 (fold Enrichment)	upload_1 (raw P-value)
cell adhesion (GO:0007155)	2.92	4.04e-06
biological adhesion (GO:0022610)	2.88	4.97e-06
anatomical structure development (GO:0048856)	1.57	5.34e-06
developmental process (GO:0032502)	1.54	6.17e-06

### Sheet: Sheet9
Table S2: DEG - DIV 2-4 Common - Analysis DAVID - Molecular Function
Term	PValue	Fold Enrichment
GO:0050840~extracellular matrix binding	0.00371977	12.6512
GO:0030506~ankyrin binding	0.0229211	12.6512
GO:0005518~collagen binding	0.00434305	7.50495
GO:0000049~tRNA binding	0.019594	6.94575
GO:0016853~isomerase activity	0.00964754	4.62044
GO:0016798~hydrolase activity, acting on glycosyl bonds	0.0575905	4.54146
GO:0005178~integrin binding	0.0262892	4.42792
GO:0003924~GTPase activity	0.0312228	2.96607
GO:0005509~calcium ion binding	0.000122	2.66055

### Sheet: Sheet10
Table S2: DEG - DIV 2-4 Common - Analysis DAVID - Biological Function
Term	PValue	Fold Enrichment
GO:0007155~cell adhesion	0.000160926	3.03255
GO:0050885~neuromuscular process controlling balance	0.000536115	8.95001
GO:0031589~cell-substrate adhesion	0.00126896	18.2141
GO:0032967~positive regulation of collagen biosynthetic process	0.00320923	13.3103
GO:0003094~glomerular filtration	0.00449522	28.8389
GO:0032836~glomerular basement membrane development	0.00449522	28.8389
GO:0086036~regulation of cardiac muscle cell membrane potential	0.00449522	28.8389
GO:0007216~G-protein coupled glutamate receptor signaling pathway	0.00449522	28.8389
GO:0030198~extracellular matrix organization	0.0102527	4.55351
GO:0007156~homophilic cell adhesion via plasma membrane adhesion molecules	0.0115339	3.71544
GO:0033627~cell adhesion mediated by integrin	0.0125298	17.3033
GO:0030968~endoplasmic reticulum unfolded protein response	0.0177532	7.20973
GO:0002687~positive regulation of leukocyte migration	0.0261536	11.7977
GO:0071456~cellular response to hypoxia	0.0311449	4.19984
GO:0031398~positive regulation of protein ubiquitination	0.031795	5.76778
GO:0007010~cytoskeleton organization	0.0321091	4.15946
GO:0005975~carbohydrate metabolic process	0.0321182	2.93989
GO:0030001~metal ion transport	0.0332126	10.382
GO:0006419~alanyl-tRNA aminoacylation	0.0341159	57.6778
GO:0007420~brain development	0.0390922	2.80378
GO:0008152~metabolic process	0.0422636	2.05547
GO:0006664~glycolipid metabolic process	0.0452284	43.2584
GO:0001937~negative regulation of endothelial cell proliferation	0.0463982	8.65167
GO:0007268~chemical synaptic transmission	0.0488818	3.01803
GO:0043523~regulation of neuron apoptotic process	0.0550786	7.86516
GO:0010936~negative regulation of macrophage cytokine production	0.0562137	34.6067
GO:0033591~response to L-ascorbic acid	0.0562137	34.6067
